# Highly multiplexed oligonucleotide probe-ligation testing enables efficient extraction-free SARS-CoV-2 detection and viral genotyping

**DOI:** 10.1101/2020.06.03.130591

**Authors:** Joel J. Credle, Matthew L Robinson, Jonathan Gunn, Daniel Monaco, Brandon Sie, Alexandra Tchir, Justin Hardick, Xuwen Zheng, Kathryn Shaw-Saliba, Richard E. Rothman, Susan H. Eshleman, Andrew Pekosz, Kasper Hansen, Heba Mostafa, Martin Steinegger, H. Benjamin Larman

## Abstract

The emergence of SARS-CoV-2 has caused the current COVID-19 pandemic with catastrophic societal impact. Because many individuals shed virus for days before symptom onset, and many show mild or no symptoms, an emergent and unprecedented need exists for development and deployment of sensitive and high throughput molecular diagnostic tests. RNA-mediated oligonucleotide Annealing Selection and Ligation with next generation DNA sequencing (RASL-seq) is a highly multiplexed technology for targeted analysis of polyadenylated mRNA, which incorporates sample barcoding for massively parallel analyses. Here we present a more generalized method, capture RASL-seq (“cRASL-seq”), which enables analysis of any targeted pathogen-(and/or host-) associated RNA molecules. cRASL-seq enables highly sensitive (down to ∼1-100 pfu/ml or cfu/ml) and highly multiplexed (up to ∼10,000 target sequences) detection of pathogens. Importantly, cRASL-seq analysis of COVID-19 patient nasopharyngeal (NP) swab specimens does not involve nucleic acid extraction or reverse transcription, steps that have caused testing bottlenecks associated with other assays. Our simplified workflow additionally enables the direct and efficient genotyping of selected, informative SARS-CoV-2 polymorphisms across the entire genome, which can be used for enhanced characterization of transmission chains at population scale and detection of viral clades with higher or lower virulence. Given its extremely low per-sample cost, simple and automatable protocol and analytics, probe panel modularity, and massive scalability, we propose that cRASL-seq testing is a powerful new surveillance technology with the potential to help mitigate the current pandemic and prevent similar public health crises.
