## Supplemental Table 2 for "Highly multiplexed oligonucleotide probe-ligation testing enables efficient extraction-free SARS-CoV-2 detection and viral genotyping"

### Sheet: Sheet1
	Ligation	Ligation	Ligation	Ligation			Capture	Capture
Organism	probe_name	3P_pobe_synthesized	probe_name	5P_probe_synthesized		Organism	probe_name	Capture_probe_synthesized
Candida albicans	CA-18804__P13L_3P	GGAGCTGTCGTTCACTCTTAAGTTCAGCGGGTAGTrCrC	CA-18804__P13L_5P	/5PHOS/TACCTGATTTGAGGTCAAAGAGATCGGAAGAGCACAC		Candida albicans	CA-18804__P7C_Cap	/5Biosg/GCGTTCAAAGATTCGATGAT
Candida albicans	CA-18804__P8L_3P	GGAGCTGTCGTTCACTCCAAACAGGCATGCCCTCCrGrG	CA-18804__P8L_5P	/5PHOS/AATACCAGAGGGCGCAATGTAGATCGGAAGAGCACAC		Candida albicans	C_albicans_ATCC_18804_ITS_Cap	/5Biosg/GCGTTCAAAGATTCGATGAT
Candida albicans	CA-18804__P2L_3P	GGAGCTGTCGTTCACTCAGAGAGCAACATGCAAAArUrA	CA-18804__P2L_5P	/5PHOS/CCAAGTCTGATCTCAAGCCCAGATCGGAAGAGCACAC		Cryptococcus neoformans	CN-32045__P6C_Cap	GACTCGATGATTCACTGAAT/3Bio/
Candida albicans	CA-18804_18S_P3L_3P	GGAGCTGTCGTTCACTCTCGGCTGGGTCCAGTACGrCrA	CA-18804_18S_P3L_5P	/5PHOS/TCAAAAAGATGGACCGGCCAAGATCGGAAGAGCACAC		Cryptococcus neoformans	CN-32045__P1_2C_Cap	/5Biosg/CACCGATCAGAACTGATGTT
Candida albicans	C_albicans_ATCC_18804_ITS_3P	GGAGCTGTCGTTCACTCTTAAGTTCAGCGGGTAGTrCrC	C_albicans_ATCC_18804_ITS_5P	/5PHOS/TACCTGATTTGAGGTCAAAGAGATCGGAAGAGCACAC		Cryptococcus neoformans	CN-32045_18S_P3_4C_Cap	CCCAGTCAGAGATTGACGTG/3Bio/
Candida albicans	C_albicans_ATCC_18804_ITS_3P	GGAGCTGTCGTTCACTCCAAACAGGCATGCCCTCCrGrG	C_albicans_ATCC_18804_ITS_5P	/5PHOS/AATACCAGAGGGCGCAATGTAGATCGGAAGAGCACAC		Cryptococcus neoformans	C_neoformans_ATCC_32045_ITS_Cap	/5Biosg/GACTCGATGATTCACTGAAT
Cryptococcus neoformans	CN-32045__P7L_3P	GGAGCTGTCGTTCACTCTTCATGACTCTCAAACAGrGrC	CN-32045__P7L_5P	/5PHOS/ATGCCCTTCGGAATACCAAAAGATCGGAAGAGCACAC		Haemophilus influenzae	HI-10211_P34C_Cap	/5Biosg/CATCTCTACGCATTTCACCG
Cryptococcus neoformans	CN-32045__P1L_3P	GGAGCTGTCGTTCACTCTACCCTATTCCAAGGGACrUrU	CN-32045__P1L_5P	/5PHOS/AGACACGGTCCAGCACGGAAAGATCGGAAGAGCACAC		Haemophilus influenzae	HI-10211_P1C_Cap	/5Biosg/CGTTCGACTTGCATGTGTTA
Cryptococcus neoformans	CN-32045__P2L_3P	GGAGCTGTCGTTCACTCGAACTGGCTGAACCCAATrArG	CN-32045__P2L_5P	/5PHOS/ACACGACTGACTTCAATCGTAGATCGGAAGAGCACAC		Human cytomegalovirus	CMV-VR538_P60C_Cap	/5Biosg/TCAGGCCCGGGATGCTCTTG
Cryptococcus neoformans	CN-32045_18S_P3L_3P	GGAGCTGTCGTTCACTCGGTCCAGCAAGACAGTGCrArC	CN-32045_18S_P3L_5P	/5PHOS/TCCGTGAGGAGGACCGCCTCAGATCGGAAGAGCACAC		Human cytomegalovirus	CMV-VR538_P16C_Cap	AGGTCCAGCTGCAGATACCC/3Bio/
Cryptococcus neoformans	CN-32045_18S_P4L_3P	GGAGCTGTCGTTCACTCCATACGACCAGCCAAAGCrCrG	CN-32045_18S_P4L_5P	/5PHOS/GCCTGACTATTTAGCAGGTTAGATCGGAAGAGCACAC		Human cytomegalovirus	CMV-VR538_P26C_Cap	/5Biosg/CTTCCTCCCGCGACAACAGC
Cryptococcus neoformans	C_neoformans_ATCC_32045_ITS_3P	GGAGCTGTCGTTCACTCTTCATGACTCTCAAACAGrGrC	C_neoformans_ATCC_32045_ITS_5P	/5PHOS/ATGCCCTTCGGAATACCAAAAGATCGGAAGAGCACAC		Human cytomegalovirus	CMV-VR538_P7C_Cap	/5Biosg/GCACCTTCTCAGAAATCGAA
Haemophilus influenzae	HI-10211_P33L_3P	GGAGCTGTCGTTCACTCCTCCCTAAAGTACTCTAGrUrU	HI-10211_P33L_5P	/5PHOS/ACCCAGTCTGAAATGCAATTAGATCGGAAGAGCACAC		Influenza Type A	OI_H1N1_P11C_Cap	/5Biosg/GTGGCATCATTCAGGTTGGA
Haemophilus influenzae	HI-10211_P42L_3P	GGAGCTGTCGTTCACTCGAGTAGGTAAGGTTCTTCrGrC	HI-10211_P42L_5P	/5PHOS/GTTGCATCGAATTAAACCACAGATCGGAAGAGCACAC		Influenza Type A	OI_Mseg_Pan__Cap	/5Biosg/GCGATCTCGGCTTTGAGGGGGCCTGA
Haemophilus influenzae	HI-10211_P5L_3P	GGAGCTGTCGTTCACTCCCCCCTCCATAAGCCAGArUrU	HI-10211_P5L_5P	/5PHOS/CCCAAGCATTACTCACCCGTAGATCGGAAGAGCACAC		Mycobacterium smegmatis	MS-14468_P25C_Cap	ACAGGCCACAAGGGAACCGA/3Bio/
Human cytomegalovirus	CMV-VR538_P64L_3P	GGAGCTGTCGTTCACTCGATACTGGCTGGTGAAGGrUrG	CMV-VR538_P64L_5P	/5PHOS/GGGTGCTCGCTGTACTGAGGAGATCGGAAGAGCACAC		Mycobacterium smegmatis	MS-14468_P9C_Cap	GCGCCCATTGTGCAATATTC/3Bio/
Human cytomegalovirus	CMV-VR538_P61L_3P	GGAGCTGTCGTTCACTCGTATGGCTTGTACCTCCArGrG	CMV-VR538_P61L_5P	/5PHOS/AAGATCTGCTGCCCGTTCATAGATCGGAAGAGCACAC		Pseudomonas aeruginosa	PA-10145_P20C_Cap	TATCTAATCCTGTTTGCTCC/3Bio/
Human cytomegalovirus	CMV-VR538_P4L_3P	GGAGCTGTCGTTCACTCCGAGCAGACCAAGGACGTrUrG	CMV-VR538_P4L_5P	/5PHOS/ATGAGTTGCTCTAAGTTCATAGATCGGAAGAGCACAC		Zika virus	Z_P44C_Cap	GTGTTGAAGGGCTGGGATTA/3Bio/
Human cytomegalovirus	CMV-VR538_P12L_3P	GGAGCTGTCGTTCACTCGTAGAAATCATGAAGCTCrArC	CMV-VR538_P12L_5P	/5PHOS/GATAAACGAGTCCGGAGCCAAGATCGGAAGAGCACAC		Zika virus	Z_P79C_Cap	CCGCCGCGCCCTCAAGGACG/3Bio/
Human cytomegalovirus	CMV-VR538_P18L_3P	GGAGCTGTCGTTCACTCGTGAATGCTGCTTTGTCCrCrU	CMV-VR538_P18L_5P	/5PHOS/TGATATAGCCTTGTTACTCTAGATCGGAAGAGCACAC		Zika virus	Z_P218C_Cap	GTGCCAAGAGAATGGCAGTC/3Bio/
Human cytomegalovirus	CMV-VR538_P2L_3P	GGAGCTGTCGTTCACTCCAAGGCCGGGATCTACACrArG	CMV-VR538_P2L_5P	/5PHOS/TCAGAGTAGCCTAGAAACATAGATCGGAAGAGCACAC
Human cytomegalovirus	CMV-VR538_P31L_3P	GGAGCTGTCGTTCACTCCGGGGAGTATGACGTTTTrGrA	CMV-VR538_P31L_5P	/5PHOS/TTACAGACGGAGATGGCAGCAGATCGGAAGAGCACAC
Human cytomegalovirus	CMV-VR538_P11L_3P	GGAGCTGTCGTTCACTCGCGCAGGTAAACGGAATCrUrG	CMV-VR538_P11L_5P	/5PHOS/GGGAATTCAACACAGGTAAGAGATCGGAAGAGCACAC
Influenza Type A	OI_H1N1_P13L_3P	GGAGCTGTCGTTCACTCTGGGAAGTGTTGAACCTTrGrC	OI_H1N1_P13L_5P	/5PHOS/ATTAGAGAGCACATTCTGGGAGATCGGAAGAGCACAC
Influenza Type A	OI_H1N1_P21L_3P	GGAGCTGTCGTTCACTCCACACAAGCAGGCAGGCArGrG	OI_H1N1_P21L_5P	/5PHOS/ATTTATGTGCAACTGATCCCAGATCGGAAGAGCACAC
Influenza Type A	OI_Pan_Mseg_1_3P	GGAGCTGTCGTTCACTCGGTCTTGTCTTTAGCCATrUrC	OI_Pan_Mseg_1_5P	/5phos/CATGAGAGCCTCAAGATCTGAGATCGGAAGAGCACAC
Influenza Type A	OI_H1N1_P4L_3P	GGAGCTGTCGTTCACTCCATCATAATCACTGAGTTrUrG	OI_H1N1_P4L_5P	/5PHOS/AGTTCAGTGCACATTTGGATAGATCGGAAGAGCACAC
Mycobacterium smegmatis	MS-14468_P24L_3P	GGAGCTGTCGTTCACTCCATCTCTGCCGGCGTCCTrGrU	MS-14468_P24L_5P	/5PHOS/GCATGTCAAACCCAGGTAAGAGATCGGAAGAGCACAC
Mycobacterium smegmatis	MS-14468_P34L_3P	GGAGCTGTCGTTCACTCTTTCATGACGTGACGGGCrGrG	MS-14468_P34L_5P	/5PHOS/TGTGTACAAGGCCCGGGAACAGATCGGAAGAGCACAC
Mycobacterium smegmatis	MS-14468_P8L_3P	GGAGCTGTCGTTCACTCCCCACTGCTGCCTCCCGTrArG	MS-14468_P8L_5P	/5PHOS/CAGTCTGGGCCGTATCTCAGAGATCGGAAGAGCACAC
Pseudomonas aeruginosa	PA-10145_P28L_3P	GGAGCTGTCGTTCACTCGTGCTGGTAACTAAGGACrArA	PA-10145_P28L_5P	/5PHOS/GGGTTGCGCTCGTTACGGGAAGATCGGAAGAGCACAC
Pseudomonas aeruginosa	PA-10145_P17L_3P	GGAGCTGTCGTTCACTCTCACCGCTACACAGGAAArUrU	PA-10145_P17L_5P	/5PHOS/CCACCACCCTCTACCGTACTAGATCGGAAGAGCACAC
Pseudomonas aeruginosa	PA-10145_P11L_3P	GGAGCTGTCGTTCACTCCCTTCCTCCCAACTTAAArGrU	PA-10145_P11L_5P	/5PHOS/GCTTTACAATCCGAAGACCTAGATCGGAAGAGCACAC
Staphylococcus aureus	SA-25923_P5L_3P	GGAGCTGTCGTTCACTCATTCCAGCTTCATGTAGTrCrG	SA-25923_P5L_5P	/5PHOS/AGTTGCAGACTACAATCCGAAGATCGGAAGAGCACAC
Staphylococcus aureus	S_aureus_ATCC_25923_3P	GGAGCTGTCGTTCACTCTCGCTGCCCTTTGTATTGrUrC	S_aureus_ATCC_25923_5P	/5PHOS/CATTGTAGCACGTGTGTAGCAGATCGGAAGAGCACAC
Staphylococcus aureus	S_aureus_ATCC_25923_3P	GGAGCTGTCGTTCACTCCTTCCTCCGGTTTGTCACrCrG	S_aureus_ATCC_25923_5P	/5PHOS?GCAGTCAACTTAGAGTGCCCAGATCGGAAGAGCACAC
Zika virus	Z_P41L_3P	GGAGCTGTCGTTCACTCCAGGAGGAAGGATGTATGrCrA	Z_P41L_5P	/5PHOS/GATGACACTGCTGGCTGGGAAGATCGGAAGAGCACAC
Zika virus	Z_P81L_3P	GGAGCTGTCGTTCACTCCCCTGGGAGAGAAATGGArArG	Z_P81L_5P	/5PHOS/GCCCGCTTGAACCAGATGTCAGATCGGAAGAGCACAC
Zika virus	Z_P217L_3P	GGAGCTGTCGTTCACTCTTGGGAGACACAGCCTGGrGrA	Z_P217L_5P	/5PHOS/CTTTGGATCAGTTGGAGGCGAGATCGGAAGAGCACAC
