## Supplemental Table 3 for "Highly multiplexed oligonucleotide probe-ligation testing enables efficient extraction-free SARS-CoV-2 detection and viral genotyping"

### Sheet: Sheet1
Ligation	Ligation	Ligation	Ligation	Capture	Capture
probe_name	3P_probe_synhesized	probe_name	5P_probe_synhesized	probe_name
3P_NC_045512.2_241	GGAGCTGTCGTTCACTCCTCCATCTTACCTTTCGGrUrC	5P_NC_045512.2_241|mt|C	/5PHOS/ACACCCGGACAAAACCTAGAAGATCGGAAGAGCACAC	cap_NC_045512.2_28655_28675	/5Biosg/CAACCCATATGATGCCGTCT
3P_NC_045512.2_514	GGAGCTGTCGTTCACTCTTCGAGTTCTGCTACCAGrCrU	5P_NC_045512.2_241|wt|T	/5PHOS/ACACCCGGACGAAACCTAGAAGATCGGAAGAGCACAC	cap_NC_045512.2_29057_29077	/5Biosg/ATGCTTTAGTGGCAGTACGT
3P_NC_045512.2_1397	GGAGCTGTCGTTCACTCGGTATTCGGCAAGACTATrGrC	5P_NC_045512.2_514|mt|T	/5PHOS/CAACCATAACGTGACCATGAAGATCGGAAGAGCACAC	cap_NC_045512.2_28842_28862	/5Biosg/TTTCTTGAACTGTTGCGACT
3P_NC_045512.2_3037	GGAGCTGTCGTTCACTCACCTTCTTCTTCATCCTCrArU	5P_NC_045512.2_514|wt|C	/5PHOS/CAACCATAACATGACCATGAAGATCGGAAGAGCACAC	cap_NC_045512.2_18017_18037	/5Biosg/AAAGTTGCCACATTCCTACG
3P_NC_045512.2_8782	GGAGCTGTCGTTCACTCTTTGTCATTAGTATAACTrArC	5P_NC_045512.2_1397|mt|G	/5PHOS/TCAGGTCCTATTTCTGAATTAGATCGGAAGAGCACAC	cap_NC_045512.2_26997_27017	/5Biosg/GCAGGTCCTTGATGTCACAG
3P_NC_045512.2_11083	GGAGCTGTCGTTCACTCCATAGCAAAAGGTAAAAArGrG	5P_NC_045512.2_1397|wt|A	/5PHOS/TCAGGTCCTACTTCTGAATTAGATCGGAAGAGCACAC	cap_NC_045512.2_189_209	/5Biosg/GGACGAAACCGTAAGCAGCC
3P_NC_045512.2_14408	GGAGCTGTCGTTCACTCATTTTTCTCACTAGTGGTrCrC	5P_NC_045512.2_3037|mt|C	/5PHOS/CTGGAGGGTAAAAAGAACAAAGATCGGAAGAGCACAC	cap_NC_045512.2_17695_17715	/5Biosg/TTTGTGGCCTGTTAATTGCA
3P_NC_045512.2_14805	GGAGCTGTCGTTCACTCATCACACATTGTTGGTAGrArU	5P_NC_045512.2_3037|wt|T	/5PHOS/CTGGAGGGTAGAAAGAACAAAGATCGGAAGAGCACAC	cap_NC_045512.2_461_481	/5Biosg/TGATGAACACATAGGGCTGT
3P_NC_045512.2_17747	GGAGCTGTCGTTCACTCGGTGAAATAAAGACAGCTrUrU	5P_NC_045512.2_8782|mt|C	/5PHOS/CACCACGCTGACTAAACCATAGATCGGAAGAGCACAC	cap_NC_045512.2_17801_17821	/5Biosg/AGTCCCAAAATCTTTGAGGC
3P_NC_045512.2_17858	GGAGCTGTCGTTCACTCTCAGTGGTTTGAGTGAATrArU	5P_NC_045512.2_8782|wt|T	/5PHOS/CACCACGCTGGCTAAACCATAGATCGGAAGAGCACAC	cap_NC_045512.2_28085_28105	/5Biosg/GGGTGATTTAGAACCAGCCT
3P_NC_045512.2_18060	GGAGCTGTCGTTCACTCCCCAGTGATTACCTTACTrArC	5P_NC_045512.2_11083|mt|G	/5PHOS/CATTTTCATAAAAAAAAAAGAGATCGGAAGAGCACAC	cap_NC_045512.2_14340_14360	/5Biosg/GCATCTGTCATCCAAACAGT
3P_NC_045512.2_21711	GGAGCTGTCGTTCACTCGAAAAGAAAGGTAAGAACrArA	5P_NC_045512.2_11083|wt|T	/5PHOS/CATTTTCATACAAAAAAAAGAGATCGGAAGAGCACAC	cap_NC_045512.2_23335_23355	/5Biosg/AACACTGACACCACCAAAAG
3P_NC_045512.2_23403	GGAGCTGTCGTTCACTCATAGCAACAGGGACTTCTrGrU	5P_NC_045512.2_14408|mt|C	/5PHOS/AAAACTTGTAAGTGGGAACAAGATCGGAAGAGCACAC	cap_NC_045512.2_8713_8733	/5Biosg/AGATGCTATGTCACGAGTGA
3P_NC_045512.2_26144	GGAGCTGTCGTTCACTCTCCATTACTGGATTAACArArC	5P_NC_045512.2_14408|wt|T	/5PHOS/AAAACTTGTAGGTGGGAACAAGATCGGAAGAGCACAC	cap_NC_045512.2_11005_11025	/5Biosg/TGTGAGTAACAACCAGTGGT
3P_NC_045512.2_27046	GGAGCTGTCGTTCACTCTGCGAAGCTCCCAATTTGrUrA	5P_NC_045512.2_14805|mt|C	/5PHOS/TATAACGATAATAGTCATAAAGATCGGAAGAGCACAC	cap_NC_045512.2_1318_1338	/5Biosg/ACAAGTAGTGGCACCTTCTT
3P_NC_045512.2_28144	GGAGCTGTCGTTCACTCTTAGGTTCCTGGCAATTArArU	5P_NC_045512.2_14805|wt|T	/5PHOS/TATAACGATAGTAGTCATAAAGATCGGAAGAGCACAC	cap_NC_045512.2_26057_26077	/5Biosg/ACATGTTCAACACCAGTGTC
3P_NC_045512.2_28688	GGAGCTGTCGTTCACTCGGGTGCCAATGTGATCTTrUrU	5P_NC_045512.2_17747|mt|C	/5PHOS/TCTCCAAGCAAGGTTACGTGAGATCGGAAGAGCACAC	cap_NC_045512.2_14707_14727	/5Biosg/AGAAACCCTTAGACACAGCA
3P_NC_045512.2_28881	GGAGCTGTCGTTCACTCTTGCCAGCCATTCTAGCArGrG	5P_NC_045512.2_17747|wt|T	/5PHOS/TCTCCAAGCAGGGTTACGTGAGATCGGAAGAGCACAC	cap_NC_045512.2_2938_2958	/5Biosg/TAAATCAATGCCCAGTGGTG
3P_NC_045512.2_29095	GGAGCTGTCGTTCACTCTCCTTGGGTTTGTTCTGGrArC	5P_NC_045512.2_17858|mt|A	/5PHOS/GACATAGTCACATTCTGAGCAGATCGGAAGAGCACAC	cap_NC_045512.2_29577_29597	/5Biosg/ATCGTAAACGGAAAAGCGAA
3P_NC_045512.2_29742	GGAGCTGTCGTTCACTCATTGTTCACTGTACACTCrGrA	5P_NC_045512.2_17858|wt|G	/5PHOS/GACATAGTCATATTCTGAGCAGATCGGAAGAGCACAC	cap_NC_045512.2_21653_21673	/5Biosg/AAACACCACGTGTGAAAGAA
		5P_NC_045512.2_18060|mt|C	/5PHOS/AATCTTTAAAAAGTCCTGTTAGATCGGAAGAGCACAC
		5P_NC_045512.2_18060|wt|T	/5PHOS/AATCTTTAAAGAGTCCTGTTAGATCGGAAGAGCACAC
		5P_NC_045512.2_21711|mt|C	/5PHOS/GTCCTGAGTTAAATGTAAAAAGATCGGAAGAGCACAC
		5P_NC_045512.2_21711|wt|T	/5PHOS/GTCCTGAGTTGAATGTAAAAAGATCGGAAGAGCACAC
		5P_NC_045512.2_23403|mt|A	/5PHOS/GCAGTTAACACCCTGATAAAAGATCGGAAGAGCACAC
		5P_NC_045512.2_23403|wt|G	/5PHOS/GCAGTTAACATCCTGATAAAAGATCGGAAGAGCACAC
		5P_NC_045512.2_26144|mt|G	/5PHOS/TCCGGATGAAACGTCGATTGAGATCGGAAGAGCACAC
		5P_NC_045512.2_26144|wt|T	/5PHOS/TCCGGATGAACCGTCGATTGAGATCGGAAGAGCACAC
		5P_NC_045512.2_27046|mt|C	/5PHOS/ATAAGAAAGCATTCGTGATGAGATCGGAAGAGCACAC
		5P_NC_045512.2_27046|wt|T	/5PHOS/ATAAGAAAGCGTTCGTGATGAGATCGGAAGAGCACAC
		5P_NC_045512.2_28144|mt|T	/5PHOS/TGTAAAAGGTGAACAGGAAAAGATCGGAAGAGCACAC
		5P_NC_045512.2_28144|wt|C	/5PHOS/TGTAAAAGGTAAACAGGAAAAGATCGGAAGAGCACAC
		5P_NC_045512.2_28688|mt|T	/5PHOS/GGTGTATTCAGGGCTCCCTCAGATCGGAAGAGCACAC
		5P_NC_045512.2_28688|wt|C	/5PHOS/GGTGTATTCAAGGCTCCCTCAGATCGGAAGAGCACAC
		5P_NC_045512.2_28881|mt|G	/5PHOS/AGAAGTTCCCTTACTGCTGCAGATCGGAAGAGCACAC
		5P_NC_045512.2_28881|wt|A	/5PHOS/AGAAGTTCCCCTACTGCTGCAGATCGGAAGAGCACAC
		5P_NC_045512.2_29095|mt|C	/5PHOS/CACGTCTGCCAAAAGCTTGTAGATCGGAAGAGCACAC
		5P_NC_045512.2_29095|wt|T	/5PHOS/CACGTCTGCCGAAAGCTTGTAGATCGGAAGAGCACAC
		5P_NC_045512.2_29742|mt|G	/5PHOS/TCGTACTCCGAGTGGCCTCGAGATCGGAAGAGCACAC
		5P_NC_045512.2_29742|wt|T	/5PHOS/TCGTACTCCGCGTGGCCTCGAGATCGGAAGAGCACAC
