## Supplemental Table 4 for "Highly multiplexed oligonucleotide probe-ligation testing enables efficient extraction-free SARS-CoV-2 detection and viral genotyping"

### Sheet: Sheet1
Organism / Target	Sample Type	Source	Notes
Human GAPDH RNA	In vitro transcribed RNA	Thermo Fisher Ultimate ORF Collection Catolog# IOH3380
Candida albicans	Clincal isolate	ATCC Strain ID 18804
Cryptococcus neoformans	Clincal isolate	ATCC Strain ID 32045
Pseudomonas aeruginosa	Clincal isolate	ATCC Strain ID 10145
Haemophilus influenzae	Clincal isolate	ATCC Strain ID 10211
Mycobacterium smegmatis	Clincal isolate	ATCC Strain ID 1448
Staphylococcus aureus	Clincal isolate	ATCC Strain ID 25923
Influenza virus Type A	Nasopharyngeal swab	Johns Hopkins Influenza Research and Surveillance Program
Zika virus	Clincal isolate	Emergent Neuroviruses in the Americas Study-NEAS
Human cytomegalovirus	Clincal isolate	ATCC Strain ID VR-38
SARS-CoV-2 samples 1-50	NP swab	Johns Hopkins University School of Medicie, Department of Pathology & Medical Microbioloy
SARS-CoV-2 RNA	Purified RNA from NP swab	Johns Hopkins University School of Medicie, Department of Pathology & Medical Microbioloy	hCoV19/USA/WA1/2020|EPI_ISL_404895|20200119
